# Disentangling associations between complex traits and cell types with *seismic*

**DOI:** 10.1101/2024.05.04.592534

**Authors:** Qiliang Lai, Ruth Dannenfelser, Jean-Pierre Roussarie, Vicky Yao

**Author notes:** Correspondence to:* { }, { }.

## Abstract

Integrating single-cell RNA sequencing (scRNA-seq) with Genome-Wide Association Studies (GWAS) can help reveal GWAS-associated cell types, furthering our understanding of the cell-type-specific biological processes underlying complex traits and disease. However, current methods have technical limitations that hinder them from making systematic, scalable, interpretable disease-cell-type associations. In order to rapidly and accurately pinpoint associations, we develop a novel framework, *seismic*, which characterizes cell types using a new specificity score. We compare *seismic* with alternative methods across over 1,000 cell type characterizations at different granularities and 28 traits, demonstrating that *seismic* both corroborates findings and identifies trait-relevant cell groups which are not apparent through other methodologies. Furthermore, as part of the *seismic* framework, the specific genes driving cell type-trait associations can easily be accessed and analyzed, enabling further biological insights. The advantages of *seismic* are particularly salient in neurodegenerative diseases such as Parkinson’s and Alzheimer’s, where disease pathology has not only cell-specific manifestations, but also brain region-specific differences. Interestingly, a case study of Alzheimer’s disease reveals the importance of considering GWAS endpoints, as studies relying on clinical diagnoses consistently identify microglial associations, while GWAS with a tau biomarker endpoint reveals neuronal associations. In general, *seismic* is a computationally efficient, powerful, and interpretable approach for identifying associations between complex traits and cell type-specific expression.
