## Supplementary Tables for "Disentangling associations between complex traits and cell types with *seismic*": STable1-gwas-study-info.xlsx

### Sheet: Sheet1 
Trait/GWAS endpoint	Cohort size	Category	Reference	Usage	Used for null simulation	Used for runtime analysis
Autoimmune disease	459324	Immune	UK Biobank	comparisons across traits	Yes	Yes
Hypothryoidism	459324	Immune	UK Biobank	comparisons across traits	No	No
Inflammatory bowel disease (IBD)	59957	Immune	de Lange et al., 2017 Nat Genet	comparisons across traits	No	No
Rheumatoid arthritis	58289	Immune	Okade et al., 2014 Nature	comparisons across traits	No	No
Ulcerative Colitis	45975	Immune	de Lange et al., 2017 Nat Genet	comparisons across traits	No	No
Crohn's disease	40266	Immune	de Lange et al., 2017 Nat Genet	comparisons across traits	Yes	No
Insomnia	2365010	Neuropsychiatric	Watanbe et al., 2022 Nat Genet	comparisons across traits	Yes	Yes
Depression (MDD)	500199	Neuropsychiatric	Howard et al., 2019 Nat Neurosci	comparisons across traits	No	Yes
Neuroticism	449484	Neuropsychiatric	Nagel et al., 2018 Nat Genet	comparisons across traits	No	No
Bipolar disorder	413466	Neuropsychiatric	Mullins et al., 2021 Nat Genet	comparisons across traits	No	No
Schizophrenia	320404	Neuropsychiatric	Trubetskoy et al., 2021 Nature	comparisons across traits	Yes	Yes
Atrial fibrillation	1030836	Other	Nieleson et al., 2018 Nat Genet	comparisons across traits	No	No
Type II diabetes	659316	Other	Xue et al., 2018 Nat Xcomm	comparisons across traits	Yes	No
Chronic kidney disease	625219	Other	Wuttke et al., 2019 Nat Genet	comparisons across traits	Yes	No
Cardiovascular disease	459324	Other	UK Biobank	comparisons across traits	No	No
Body mass index (DMI)	457824	Other	UK Biobank	comparisons across traits	No	Yes
Smoking	457683	Other	UK Biobank	comparisons across traits	No	No
College education	454813	Other	UK Biobank	comparisons across traits	No	No
Lymphocyte count	443940	Other	UK Biobank	comparisons across traits	Yes	No
Erythrocyte count	442700	Other	UK Biobank	comparisons across traits	No	No
Monocyte count	442620	Other	UK Biobank	comparisons across traits	Yes	No
Systolic blood pressure	422771	Other	UK Biobank	comparisons across traits	No	No
Glucose level (quantile)	343992	Other	UK Biobank	comparisons across traits	No	No
Triglyceride level (quantile)	343992	Other	UK Biobank	comparisons across traits	No	No
LDL level (quantile)	343621	Other	UK Biobank	comparisons across traits	No	No
HDL level (quantile)	315133	Other	UK Biobank	comparisons across traits	Yes	No
Type I diabetes	26850	Other	Bradfield et al., 2011 PLOS Genet	comparisons across traits	Yes	No
Parkinson's disease (without 23andme)	482793	Neuropsychiatric	Nalls et al., 2019 Lancet Neuro	Parkinson's analysis	No	No
Alzheimer's disaese - clinical diagnosis	63926	Neuropsychiatric	Kunkle et al., 2019 Nat Genet	Alzheimer's case study	No	No
CSF tau level	3149	Neuropsychiatric	Deming et al., 2017 Acta Neuropathol	Alzheimer's case study	No	No
