## Supplementary Tables for "Disentangling associations between complex traits and cell types with *seismic*": STable2-scRNA-info.xlsx

### Sheet: Sheet1
dataset	granularity	tissues	cell types	# of cells (initial)	# of cells (post-processing)	reference (doi)
Tabula Muris FACS	tissue cell class	17	130	44949	44748	10.1038/s41586-018-0590-4
Tabula Muris droplet	tissue cell class	12	89	55656	50226	10.1038/s41586-018-0590-6
Tabula Sapiens	tissue cell class	24	344	476849	294079	10.1126/science.abl4896
Mouse brain	subclass	9	14	939489	261421	10.1016/j.cell.2018.07.028
Mouse brain	tissue class	9	75	939489	261348	10.1016/j.cell.2018.07.029
Mouse brain	tissue subclass	9	86	939489	261348	10.1016/j.cell.2018.07.030
Mouse brain	tissue cluster	9	108	939489	261348	10.1016/j.cell.2018.07.031
Mouse brain	fine cluster	9	231	939489	261220	10.1016/j.cell.2018.07.032
