## Supplementary Tables for "Disentangling associations between complex traits and cell types with *seismic*": STable5-PD-granularity-analysis.xlsx

### Sheet: subclass
cell type	seismic (p-value)	seismic (FDR)	scDRS (p-value)	scDRS (FDR)	FUMA (p-value)	FUMA (FDR)	S-MAGMA (p-value)	S-MAGMA (FDR)
Dopaminergic	3.6504e-07	5.11056e-06	0.000507154	0.00710015	0.0018507	0.0259098	0.20138	0.576268
Oligodendrocytes	0.00920637	0.0644446	0.00714913	0.0500439	0.26856	0.78708	0.13278	0.576268
Cholinergic	0.016504	0.0770185	0.371788	0.675386	0.018441	0.125958	0.62443	0.877007
Glutamatergic	0.139159	0.487056	0.330808	0.675386	0.026991	0.125958	0.20581	0.576268
Polydendrocytes	0.265804	0.744251	0.339851	0.675386	0.76633	0.99874	0.11135	0.576268
GABAergic	0.42192	0.912179	0.919898	0.983218	0.2811	0.78708	0.19687	0.576268
Astrocytes	0.45609	0.912179	0.719342	0.967152	0.6459	0.99874	0.41889	0.83778
Microglia_Macrophage	0.62701	0.994114	0.0908039	0.423752	0.65034	0.99874	0.75172	0.877007
Choroid_plexus	0.863028	0.994114	0.353985	0.675386	0.95504	0.99874	0.83321	0.897303
FibroblastLike	0.979171	0.994114	0.385935	0.675386	0.77925	0.99874	0.57164	0.877007
Endothelial	0.982451	0.994114	0.950151	0.983218	0.97746	0.99874	0.72131	0.877007
Neurogenesis_mitosis	0.982807	0.994114	0.983218	0.983218	0.99874	0.99874	0.94256	0.94256
Mural	0.989626	0.994114	0.759905	0.967152	0.87529	0.99874	0.40936	0.83778
Ependymal	0.994114	0.994114	0.634916	0.967152	0.96197	0.99874	0.71976	0.877007

### Sheet: brain region + class
cell type	seismic (p-value)	seismic (FDR)	scDRS (p-value)	scDRS (FDR)	FUMA (p-value)	FUMA (FDR)	S-MAGMA (p-value)	S-MAGMA (FDR)
SN.Neurons	0.000542063	0.0406547	0.0169946	0.127459	0.015193	0.41505	0.24514	0.6935
GP.Neurons	0.00232378	0.0759541	0.326047	0.89372	0.049375	0.617188	0.13068	0.6935
GP.Oligodendrocytes	0.00392158	0.0759541	0.00896113	0.0946333	0.096598	0.617306	0.047929	0.6935
HC.Oligodendrocytes	0.00533462	0.0759541	0.00237011	0.0594374	0.098769	0.617306	0.0090807	0.486488
PC.Oligodendrocytes	0.00534826	0.0759541	0.00416839	0.0768861	0.071368	0.617306	0.031698	0.6935
FC.Neurons	0.00703184	0.0759541	0.476651	0.89372	0.0067525	0.41505	0.25045	0.6935
FC.Oligodendrocytes	0.00708905	0.0759541	0.0023775	0.0594374	0.076863	0.617306	0.20789	0.6935
ENT.Oligodendrocytes	0.0114227	0.0929709	0.0107247	0.0946333	0.19177	0.860559	0.089981	0.6935
PC.Neurons	0.0121261	0.0929709	0.576538	0.940008	0.016602	0.41505	0.23474	0.6935
CB.Oligodendrocytes	0.0123961	0.0929709	0.00537366	0.0768861	0.082393	0.617306	0.012973	0.486488
TH.Oligodendrocytes	0.0138235	0.0942513	0.011356	0.0946333	0.14576	0.780857	0.11151	0.6935
SN.Oligodendrocytes	0.0177796	0.10661	0.0226491	0.154426	0.16221	0.81105	0.085939	0.6935
TH.Neurons	0.0184791	0.10661	0.00208484	0.0594374	0.023926	0.448613	0.14382	0.6935
STR.Oligodendrocytes	0.0368099	0.197196	0.00615089	0.0768861	0.26737	0.99378	0.12149	0.6935
ENT.Neurons	0.0555677	0.277838	0.344679	0.89372	0.046169	0.617188	0.36234	0.6935
HC.Neurons	0.10042	0.470719	0.613841	0.955634	0.080567	0.617306	0.4458	0.711383
ENT.Astrocytes	0.132889	0.586277	0.189039	0.746205	0.22491	0.912434	0.3763	0.6935
ENT.Polydendrocytes	0.152215	0.634229	0.234996	0.83927	0.47211	0.99378	0.23267	0.6935
SN.Polydendrocytes	0.231235	0.897017	0.361179	0.89372	0.50732	0.99378	0.35629	0.6935
SN.Astrocytes	0.256026	0.897017	0.339442	0.89372	0.19506	0.860559	0.4458	0.711383
HC.Microglia_Macrophage	0.261727	0.897017	0.0625201	0.334929	0.50677	0.99378	0.67259	0.886316
TH.Polydendrocytes	0.263125	0.897017	0.126177	0.591456	0.62965	0.99378	0.098072	0.6935
STR.Microglia_Macrophage	0.287465	0.937384	0.0283953	0.17747	0.35364	0.99378	0.8371	0.921707
PC.Microglia_Macrophage	0.305523	0.954758	0.0676506	0.338253	0.36211	0.99378	0.29801	0.6935
GP.Astrocytes	0.343238	0.996247	0.563709	0.940008	0.23115	0.912434	0.69698	0.892112
TH.Astrocytes	0.368214	0.996247	0.476547	0.89372	0.1348	0.777692	0.14858	0.6935
HC.Astrocytes	0.37802	0.996247	0.725248	0.987959	0.53277	0.99378	0.28892	0.6935
GP.Polydendrocytes	0.398237	0.996247	0.39663	0.89372	0.46711	0.99378	0.1682	0.6935
PC.Astrocytes	0.465319	0.996247	0.679512	0.981929	0.46527	0.99378	0.38816	0.6935
FC.Microglia_Macrophage	0.497305	0.996247	0.0437108	0.252178	0.47251	0.99378	0.44225	0.711383
STR.Neurons	0.503037	0.996247	0.96575	0.987959	0.30714	0.99378	0.2751	0.6935
FC.Polydendrocytes	0.505304	0.996247	0.402646	0.89372	0.76767	0.99378	0.36555	0.6935
PC.Polydendrocytes	0.514451	0.996247	0.613073	0.955634	0.50041	0.99378	0.50195	0.75852
HC.Choroid_plexus	0.524664	0.996247	0.262676	0.856551	0.74874	0.99378	0.73859	0.908102
GP.Microglia_Macrophage	0.560821	0.996247	0.164627	0.726297	0.61496	0.99378	0.8537	0.921707
FC.Astrocytes	0.570179	0.996247	0.758943	0.987959	0.46053	0.99378	0.34521	0.6935
STR.Polydendrocytes	0.69995	0.996247	0.410928	0.89372	0.63294	0.99378	0.21229	0.6935
SN.Microglia_Macrophage	0.727533	0.996247	0.432441	0.89372	0.62901	0.99378	0.6736	0.886316
STR.Astrocytes	0.745161	0.996247	0.836881	0.987959	0.66842	0.99378	0.71369	0.892112
TH.Microglia_Macrophage	0.7663	0.996247	0.320104	0.89372	0.66751	0.99378	0.3523	0.6935
PC.FibroblastLike	0.778964	0.996247	0.353789	0.89372	0.48338	0.99378	0.19217	0.6935
CB.FibroblastLike	0.785616	0.996247	0.180633	0.746205	0.63948	0.99378	0.37686	0.6935
ENT.FibroblastLike	0.789684	0.996247	0.228155	0.83927	0.84844	0.99378	0.86026	0.921707
STR.Neurogenesis_mitosis	0.80485	0.996247	0.977515	0.987959	0.99378	0.99378	0.96367	0.983372
GP.Ependymal	0.805121	0.996247	0.450996	0.89372	0.84982	0.99378	0.82234	0.921707
CB.Choroid_plexus	0.805822	0.996247	0.624347	0.955634	0.93106	0.99378	0.96848	0.983372
HC.FibroblastLike	0.869004	0.996247	0.252187	0.856551	0.77347	0.99378	0.81527	0.921707
TH.FibroblastLike	0.899524	0.996247	0.4698	0.89372	0.49148	0.99378	0.70372	0.892112
HC.Neurogenesis_mitosis	0.904517	0.996247	0.968695	0.987959	0.99242	0.99378	0.97026	0.983372
TH.Mural	0.922557	0.996247	0.682138	0.981929	0.79462	0.99378	0.37344	0.6935
GP.FibroblastLike	0.929675	0.996247	0.506522	0.926564	0.71946	0.99378	0.30006	0.6935
GP.Endothelial	0.931519	0.996247	0.935726	0.987959	0.93829	0.99378	0.51798	0.761735
CB.Astrocytes	0.932356	0.996247	0.912964	0.987959	0.70116	0.99378	0.98882	0.98882
ENT.Endothelial	0.940879	0.996247	0.925074	0.987959	0.96625	0.99378	0.61942	0.860306
SN.FibroblastLike	0.951844	0.996247	0.436594	0.89372	0.68064	0.99378	0.27235	0.6935
HC.Polydendrocytes	0.956209	0.996247	0.565594	0.940008	0.44479	0.99378	0.12211	0.6935
GP.Mural	0.958169	0.996247	0.69002	0.981929	0.75228	0.99378	0.21907	0.6935
TH.Endothelial	0.960417	0.996247	0.929697	0.987959	0.97321	0.99378	0.34434	0.6935
CB.Mural	0.965643	0.996247	0.97732	0.987959	0.84394	0.99378	0.49192	0.75852
STR.Mural	0.971211	0.996247	0.780003	0.987959	0.88722	0.99378	0.22279	0.6935
TH.Ependymal	0.971882	0.996247	0.558818	0.940008	0.77936	0.99378	0.38836	0.6935
CB.Neurons	0.973848	0.996247	0.693897	0.981929	0.40144	0.99378	0.36907	0.6935
SN.Mural	0.975931	0.996247	0.866809	0.987959	0.86482	0.99378	0.79695	0.921707
CB.Endothelial	0.976069	0.996247	0.987959	0.987959	0.99076	0.99378	0.76881	0.921707
FC.Mural	0.976547	0.996247	0.895054	0.987959	0.734	0.99378	0.15299	0.6935
HC.Ependymal	0.977587	0.996247	0.473105	0.89372	0.93184	0.99378	0.93176	0.983372
SN.Endothelial	0.978013	0.996247	0.975327	0.987959	0.97887	0.99378	0.59716	0.845038
FC.Endothelial	0.983241	0.996247	0.964347	0.987959	0.97743	0.99378	0.8339	0.921707
STR.Endothelial	0.984354	0.996247	0.935641	0.987959	0.97978	0.99378	0.63172	0.861436
PC.Endothelial	0.988177	0.996247	0.965546	0.987959	0.98062	0.99378	0.84532	0.921707
HC.Endothelial	0.989079	0.996247	0.922893	0.987959	0.9647	0.99378	0.53158	0.766702
PC.Mural	0.990975	0.996247	0.714299	0.987959	0.67618	0.99378	0.40125	0.699855
HC.Mural	0.993224	0.996247	0.565894	0.940008	0.88426	0.99378	0.439	0.711383
FC.FibroblastLike	0.995785	0.996247	0.376627	0.89372	0.54617	0.99378	0.50568	0.75852
STR.Ependymal	0.996247	0.996247	0.796893	0.987959	0.95285	0.99378	0.37874	0.6935

### Sheet: brain region + subclass
cell type	seismic (p-value)	seismic (FDR)	scDRS (p-value)	scDRS (FDR)	FUMA (p-value)	FUMA (FDR)	S-MAGMA (p-value)	S-MAGMA (FDR)
SN.Dopaminergic	3.59023e-06	0.00030876	0.00242346	0.0521045	0.0022835	0.196381	0.12392	0.686771
GP.Oligodendrocytes	0.00314514	0.0882128	0.00896113	0.0963321	0.18346	0.709014	0.037432	0.664711
PC.Oligodendrocytes	0.00433681	0.0882128	0.00416839	0.0716964	0.14621	0.670542	0.070589	0.686771
HC.Oligodendrocytes	0.0043774	0.0882128	0.00237011	0.0521045	0.18658	0.709014	0.025146	0.664711
SN.Glutamatergic	0.00614275	0.0882128	0.13312	0.63602	0.049576	0.473724	0.16546	0.686771
FC.Oligodendrocytes	0.00656331	0.0882128	0.0023775	0.0521045	0.15594	0.670542	0.19931	0.686771
GP.Glutamatergic	0.00758046	0.0882128	0.128109	0.63602	0.026569	0.44925	0.21745	0.686771
CB.Oligodendrocytes	0.00878615	0.0882128	0.00537366	0.0755681	0.15282	0.670542	0.018399	0.664711
GP.GABAergic	0.00923157	0.0882128	0.368249	0.896374	0.086954	0.534146	0.51237	0.786854
ENT.Oligodendrocytes	0.0106699	0.0903066	0.0107247	0.0976616	0.31005	0.952296	0.03027	0.664711
SN.GABAergic	0.0122523	0.0903066	0.192017	0.750612	0.042785	0.468496	0.2543	0.686771
TH.Oligodendrocytes	0.0126009	0.0903066	0.011356	0.0976616	0.24964	0.858762	0.17766	0.686771
SN.Oligodendrocytes	0.0165266	0.10933	0.0226491	0.177075	0.27498	0.909549	0.08608	0.686771
STR.Oligodendrocytes	0.0236579	0.138158	0.00615089	0.0755681	0.39786	0.99787	0.24846	0.686771
HC.GABAergic	0.0240973	0.138158	0.479456	0.896374	0.061754	0.473724	0.10245	0.686771
FC.Glutamatergic	0.036549	0.196451	0.457487	0.896374	0.0086737	0.372969	0.06753	0.686771
GP.Cholinergic	0.0408901	0.203668	0.462824	0.896374	0.018343	0.44925	0.6318	0.847074
ENT.GABAergic	0.0426283	0.203668	0.345594	0.896374	0.080199	0.530547	0.38009	0.704743
PC.Glutamatergic	0.0474626	0.208636	0.549013	0.901238	0.023339	0.44925	0.10439	0.686771
ENT.Glutamatergic	0.0485199	0.208636	0.352646	0.896374	0.059878	0.473724	0.32486	0.686771
TH.Glutamatergic	0.100472	0.411456	0.00211797	0.0521045	0.031343	0.44925	0.16416	0.686771
FC.GABAergic	0.108006	0.422206	0.526032	0.901238	0.043581	0.468496	0.1311	0.686771
ENT.Polydendrocytes	0.136153	0.509096	0.234996	0.842068	0.6349	0.99787	0.22853	0.686771
PC.GABAergic	0.173586	0.585911	0.733587	0.970592	0.066101	0.473724	0.13301	0.686771
SN.Astrocytes	0.175463	0.585911	0.339442	0.896374	0.30931	0.952296	0.64023	0.847074
ENT.Astrocytes	0.177136	0.585911	0.189039	0.750612	0.3323	0.978279	0.24969	0.686771
SN.Polydendrocytes	0.188589	0.60069	0.361179	0.896374	0.66184	0.99787	0.22479	0.686771
STR.Glutamatergic	0.223467	0.680284	0.784313	0.987959	0.11955	0.670542	0.038646	0.664711
TH.Polydendrocytes	0.229398	0.680284	0.126177	0.63602	0.7608	0.99787	0.12423	0.686771
TH.GABAergic	0.270893	0.775116	0.49697	0.901238	0.18962	0.709014	0.67339	0.85164
HC.Microglia_Macrophage	0.279402	0.775116	0.0625201	0.384052	0.60821	0.99787	0.7382	0.857908
STR.Microglia_Macrophage	0.297359	0.784396	0.0283953	0.203499	0.45174	0.99787	0.87808	0.920913
HC.Glutamatergic	0.31246	0.784396	0.610625	0.93263	0.13972	0.670542	0.5631	0.80711
GP.Polydendrocytes	0.314935	0.784396	0.39663	0.896374	0.6459	0.99787	0.1286	0.686771
PC.Microglia_Macrophage	0.319231	0.784396	0.0676506	0.387863	0.48049	0.99787	0.32201	0.686771
TH.Astrocytes	0.340622	0.813709	0.476547	0.896374	0.2287	0.819508	0.095463	0.686771
GP.Astrocytes	0.365258	0.848978	0.563709	0.901238	0.34126	0.978279	0.81732	0.920913
HC.Astrocytes	0.428878	0.970618	0.725248	0.970592	0.6627	0.99787	0.22342	0.686771
FC.Microglia_Macrophage	0.444955	0.981183	0.0437108	0.289164	0.58413	0.99787	0.56105	0.80711
FC.Polydendrocytes	0.470622	0.996148	0.402646	0.896374	0.88446	0.99787	0.29491	0.686771
PC.Astrocytes	0.529508	0.996148	0.679512	0.957124	0.60236	0.99787	0.37182	0.704743
PC.Polydendrocytes	0.56562	0.996148	0.613073	0.93263	0.68815	0.99787	0.4937	0.786263
GP.Microglia_Macrophage	0.578757	0.996148	0.164627	0.745155	0.70076	0.99787	0.86837	0.920913
STR.GABAergic	0.592361	0.996148	0.965628	0.987959	0.44322	0.99787	0.29253	0.686771
STR.Polydendrocytes	0.600831	0.996148	0.410928	0.896374	0.77617	0.99787	0.27618	0.686771
FC.Astrocytes	0.616995	0.996148	0.758943	0.987959	0.59649	0.99787	0.41164	0.708021
CB.GABAergic	0.664584	0.996148	0.68448	0.957124	0.14089	0.670542	0.50982	0.786854
HC.Choroid_plexus	0.687967	0.996148	0.262676	0.868851	0.83029	0.99787	0.67165	0.85164
STR.Astrocytes	0.757438	0.996148	0.836881	0.987959	0.76784	0.99787	0.65264	0.85041
SN.Microglia_Macrophage	0.776287	0.996148	0.432441	0.896374	0.71044	0.99787	0.73451	0.857908
TH.Microglia_Macrophage	0.793168	0.996148	0.320104	0.896374	0.7458	0.99787	0.29588	0.686771
PC.FibroblastLike	0.799767	0.996148	0.353789	0.896374	0.63673	0.99787	0.20694	0.686771
GP.Ependymal	0.825357	0.996148	0.450996	0.896374	0.89533	0.99787	0.85997	0.920913
STR.Neurogenesis_mitosis	0.835683	0.996148	0.977515	0.987959	0.99707	0.99787	0.95931	0.970596
CB.Astrocytes	0.861111	0.996148	0.912964	0.987959	0.7958	0.99787	0.98874	0.98874
ENT.FibroblastLike	0.863781	0.996148	0.228155	0.842068	0.88996	0.99787	0.85912	0.920913
CB.Choroid_plexus	0.883424	0.996148	0.624347	0.93263	0.9613	0.99787	0.95709	0.970596
CB.FibroblastLike	0.912182	0.996148	0.180633	0.750612	0.73471	0.99787	0.40823	0.708021
HC.Polydendrocytes	0.916042	0.996148	0.565594	0.901238	0.63145	0.99787	0.13928	0.686771
TH.Mural	0.923131	0.996148	0.682138	0.957124	0.85731	0.99787	0.32758	0.686771
HC.Neurogenesis_mitosis	0.932579	0.996148	0.968695	0.987959	0.99787	0.99787	0.95676	0.970596
HC.FibroblastLike	0.93314	0.996148	0.252187	0.867524	0.85187	0.99787	0.84441	0.920913
TH.FibroblastLike	0.946522	0.996148	0.4698	0.896374	0.60118	0.99787	0.4541	0.765737
GP.FibroblastLike	0.95975	0.996148	0.506522	0.901238	0.80063	0.99787	0.47743	0.774698
TH.Ependymal	0.963947	0.996148	0.558818	0.901238	0.8434	0.99787	0.39892	0.708021
GP.Mural	0.966377	0.996148	0.69002	0.957124	0.82725	0.99787	0.2853	0.686771
STR.Mural	0.968421	0.996148	0.780003	0.987959	0.92435	0.99787	0.21486	0.686771
CB.Mural	0.970074	0.996148	0.97732	0.987959	0.89187	0.99787	0.57359	0.808668
HC.Ependymal	0.971159	0.996148	0.473105	0.896374	0.95856	0.99787	0.86959	0.920913
GP.Endothelial	0.972581	0.996148	0.935726	0.987959	0.95901	0.99787	0.54114	0.80238
SN.FibroblastLike	0.974244	0.996148	0.436594	0.896374	0.76609	0.99787	0.2674	0.686771
FC.Mural	0.976942	0.996148	0.895054	0.987959	0.82145	0.99787	0.25156	0.686771
ENT.Endothelial	0.97807	0.996148	0.925074	0.987959	0.97705	0.99787	0.62175	0.847074
SN.Mural	0.979772	0.996148	0.866809	0.987959	0.90751	0.99787	0.70494	0.857908
TH.Endothelial	0.982599	0.996148	0.929697	0.987959	0.98232	0.99787	0.38023	0.704743
CB.Glutamatergic	0.984979	0.996148	0.628983	0.93263	0.69876	0.99787	0.37089	0.704743
PC.Mural	0.990296	0.996148	0.714299	0.970592	0.77712	0.99787	0.38515	0.704743
CB.Endothelial	0.991294	0.996148	0.987959	0.987959	0.99357	0.99787	0.73486	0.857908
SN.Endothelial	0.991471	0.996148	0.975327	0.987959	0.98578	0.99787	0.5302	0.799951
STR.Endothelial	0.993526	0.996148	0.935641	0.987959	0.98668	0.99787	0.59826	0.829845
FC.Endothelial	0.993738	0.996148	0.964347	0.987959	0.98622	0.99787	0.69488	0.857908
FC.FibroblastLike	0.994164	0.996148	0.376627	0.896374	0.69347	0.99787	0.3094	0.686771
HC.Mural	0.9942	0.996148	0.565894	0.901238	0.92498	0.99787	0.73538	0.857908
STR.Ependymal	0.994928	0.996148	0.796893	0.987959	0.97173	0.99787	0.3354	0.686771
PC.Endothelial	0.995059	0.996148	0.965546	0.987959	0.98833	0.99787	0.82507	0.920913
HC.Endothelial	0.996148	0.996148	0.922893	0.987959	0.97711	0.99787	0.47233	0.774698

### Sheet: brain region + cluster
cell type	seismic (p-value)	seismic (FDR)	scDRS (p-value)	scDRS (FDR)	FUMA (p-value)	FUMA (FDR)	S-MAGMA (p-value)	S-MAGMA (FDR)
SN.DA neurons	4.0252e-06	0.000434721	0.00242346	0.0654335	0.0021476	0.199984	0.18923	0.7236
FC.Superficial/Deep layer pyramidal cells	0.000923895	0.0443037	0.35282	0.98665	0.0055551	0.199984	0.023557	0.508831
FC.Deep layer pyramidal cells--layer 5	0.00166742	0.0443037	0.309045	0.98665	0.0087209	0.235464	0.018967	0.508831
GP.LOT_GP_VGP_SI	0.00171911	0.0443037	0.11913	0.756823	0.064662	0.413888	0.082123	0.623006
PC.Layer23_5_6_Subiculum	0.00205109	0.0443037	0.434408	0.98665	0.019482	0.344057	0.11846	0.623006
PC.Oligodendrocytes	0.00398929	0.0524987	0.00416839	0.0900373	0.21126	0.79596	0.042677	0.623006
GP.Oligodendrocytes	0.00420262	0.0524987	0.00896113	0.120975	0.25027	0.843353	0.15907	0.708937
SN.Gad2 neurons	0.00434638	0.0524987	0.185697	0.887659	0.053138	0.413888	0.24556	0.7236
HC.Oligodendrocytes	0.00437489	0.0524987	0.00237011	0.0654335	0.25423	0.843353	0.14679	0.702657
PC.Layer5_Bcl6	0.00599962	0.0595185	0.530204	0.98665	0.043315	0.413888	0.17067	0.708937
FC.Oligodendrocytes	0.00606207	0.0595185	0.0023775	0.0654335	0.22283	0.802188	0.28314	0.7236
CB.Oligodendrocytes	0.0085721	0.0739584	0.00537366	0.0948995	0.20785	0.79596	0.10708	0.623006
HC.Subiculum_Postsubiculum_Entorhinal	0.0089024	0.0739584	0.397971	0.98665	0.040623	0.413888	0.41137	0.777185
ENT.Oligodendrocytes	0.0103321	0.0797045	0.0107247	0.122645	0.37921	0.99956	0.081325	0.623006
TH.Oligodendrocytes	0.0128318	0.0923887	0.011356	0.122645	0.31828	0.929034	0.14964	0.702657
SN.Oligodendrocytes	0.0156006	0.105304	0.0226491	0.203842	0.34561	0.98226	0.12025	0.623006
STR.Oligodendrocytes	0.0173124	0.109985	0.00615089	0.0948995	0.46563	0.99956	0.43864	0.777185
TH.Rora	0.0184604	0.110763	0.00220597	0.0654335	0.034188	0.413888	0.22662	0.7236
HC.Gad2 interneurons	0.019777	0.112417	0.479456	0.98665	0.07908	0.47448	0.11015	0.623006
SN.Thalamus	0.0238616	0.128852	0.0206582	0.202826	0.10845	0.532391	0.0036874	0.398239
FC.Cplx3+/Synpr+ interneurons	0.0344189	0.17632	0.785848	0.98665	0.05657	0.413888	0.31228	0.7236
GP.cholinergic interneurons	0.0374229	0.17632	0.462824	0.98665	0.0223	0.344057	0.86629	0.92633
STR.cholinergic interneurons	0.0375495	0.17632	0.730941	0.98665	0.05246	0.413888	0.32205	0.7236
GP.SPN_BMA	0.0406154	0.182769	0.594653	0.98665	0.18998	0.79596	0.31191	0.7236
ENT.Neuron_Syt1	0.0428233	0.184997	0.344679	0.98665	0.090836	0.507292	0.23166	0.7236
FC.Deep layer pyramidal cells	0.0491889	0.200484	0.888986	0.98665	0.038819	0.413888	0.010979	0.508831
PC.Layer6_Subplate_Syt6	0.050121	0.200484	0.896009	0.98665	0.063776	0.413888	0.046647	0.623006
PC.MGE_Sst-Pvalb interneurons	0.0609178	0.234969	0.629313	0.98665	0.10194	0.524263	0.48942	0.777185
SN.Astrocytes	0.088109	0.326033	0.339442	0.98665	0.38036	0.99956	0.76058	0.874099
ENT.Astrocytes	0.0905648	0.326033	0.189039	0.887659	0.39605	0.99956	0.26029	0.7236
FC.MGE-derived cortical interneurons	0.0992003	0.345601	0.300237	0.98665	0.065149	0.413888	0.335	0.7236
PC.CGE_Cplx3-Synpr interneurons	0.126174	0.418991	0.741726	0.98665	0.093943	0.507292	0.07177	0.623006
HC.CA2_CA3	0.128025	0.418991	0.147262	0.837069	0.0050612	0.199984	0.26643	0.7236
TH.Gad2-Ahi1	0.166774	0.529752	0.399838	0.98665	0.26085	0.843353	0.73165	0.869732
FC.Deep layer pyramidal cells-Layer 5b	0.186318	0.574924	0.927531	0.98665	0.18381	0.79596	0.041367	0.623006
HC.Subiculum_Entorhinal_Nxph3	0.205763	0.61729	0.810826	0.98665	0.20054	0.79596	0.65575	0.8235
TH.Astrocytes	0.225823	0.649583	0.476547	0.98665	0.29744	0.89232	0.12114	0.623006
ENT.Polydendrocytes	0.228557	0.649583	0.234996	0.98665	0.70276	0.99956	0.23584	0.7236
GP.Astrocytes	0.246649	0.683027	0.563709	0.98665	0.40613	0.99956	0.75793	0.874099
STR.Microglia_Macrophage	0.254831	0.688045	0.0283953	0.235899	0.50241	0.99956	0.73283	0.869732
FC.Claustrum	0.265366	0.699013	0.572217	0.98665	0.01329	0.287064	0.01834	0.508831
SN.Polydendrocytes	0.280443	0.721138	0.361179	0.98665	0.72136	0.99956	0.36035	0.734298
HC.Subiculum_Slc17a6	0.301353	0.756887	0.898229	0.98665	0.12061	0.566343	0.29871	0.7236
TH.Polydendrocytes	0.311872	0.764146	0.126177	0.757064	0.80595	0.99956	0.32626	0.7236
SN.CA1_C1ql3	0.318394	0.764146	0.64657	0.98665	0.42256	0.99956	0.31742	0.7236
HC.Microglia_Macrophage	0.344715	0.80933	0.0625201	0.450145	0.65308	0.99956	0.70747	0.858503
HC.Astrocytes	0.36301	0.83415	0.725248	0.98665	0.71086	0.99956	0.16684	0.708937
PC.Microglia_Macrophage	0.384953	0.858341	0.0676506	0.456641	0.5488	0.99956	0.3989	0.777185
GP.Polydendrocytes	0.389433	0.858341	0.39663	0.98665	0.72302	0.99956	0.095941	0.623006
PC.Astrocytes	0.406076	0.870737	0.679512	0.98665	0.66371	0.99956	0.5613	0.777185
FC.Microglia_Macrophage	0.411181	0.870737	0.0437108	0.337198	0.64264	0.99956	0.53126	0.777185
FC.Astrocytes	0.459473	0.954289	0.758943	0.98665	0.65705	0.99956	0.41963	0.777185
FC.Polydendrocytes	0.577939	0.999285	0.402646	0.98665	0.91393	0.99956	0.093094	0.623006
STR.dSPN_Drd1	0.600929	0.999285	0.968428	0.98665	0.51757	0.99956	0.10286	0.623006
PC.RSG_Tshz2-Shisa8	0.604801	0.999285	0.955525	0.98665	0.2655	0.843353	0.25125	0.7236
CB.Purkinje Neurons	0.606667	0.999285	0.836903	0.98665	0.28186	0.869739	0.50798	0.777185
CB.Pvalb interneurons	0.625998	0.999285	0.654686	0.98665	0.21373	0.79596	0.7923	0.90072
STR.Astrocytes	0.640977	0.999285	0.836881	0.98665	0.79683	0.99956	0.5342	0.777185
STR.Polydendrocytes	0.643434	0.999285	0.410928	0.98665	0.82301	0.99956	0.21179	0.7236
PC.Polydendrocytes	0.654603	0.999285	0.613073	0.98665	0.7752	0.99956	0.33161	0.7236
HC.Choroid_plexus	0.677736	0.999285	0.262676	0.98665	0.85866	0.99956	0.68864	0.845149
STR.iSPN_Drd1	0.700773	0.999285	0.949268	0.98665	0.67808	0.99956	0.45214	0.777185
GP.Microglia_Macrophage	0.720889	0.999285	0.164627	0.887659	0.72814	0.99956	0.9343	0.94796
TH.Habenula_Tac2	0.737753	0.999285	0.730166	0.98665	0.77536	0.99956	0.8289	0.913482
STR.SPN_BNST_Amygdala_Otof	0.74102	0.999285	0.890232	0.98665	0.68316	0.99956	0.27036	0.7236
CB.Astrocytes	0.781453	0.999285	0.912964	0.98665	0.82106	0.99956	0.94076	0.94796
STR.Sst interneurons	0.799119	0.999285	0.72818	0.98665	0.84485	0.99956	0.35892	0.734298
ENT.FibroblastLike	0.839436	0.999285	0.228155	0.98665	0.89218	0.99956	0.84029	0.91668
STR.Fast-spiking interneurons	0.840373	0.999285	0.420638	0.98665	0.78536	0.99956	0.11005	0.623006
GP.Ependymal	0.843925	0.999285	0.450996	0.98665	0.90374	0.99956	0.86433	0.92633
TH.Microglia_Macrophage	0.85327	0.999285	0.320104	0.98665	0.7691	0.99956	0.55572	0.777185
STR.Neurogenesis_mitosis	0.880154	0.999285	0.977515	0.98665	0.99778	0.99956	0.89263	0.932725
HC.Polydendrocytes	0.884687	0.999285	0.565594	0.98665	0.71681	0.99956	0.068398	0.623006
HC.Neuron_Dentate_C1ql2	0.893306	0.999285	0.942116	0.98665	0.92818	0.99956	0.46786	0.777185
SN.Microglia_Macrophage	0.901142	0.999285	0.432441	0.98665	0.73576	0.99956	0.57564	0.786951
PC.FibroblastLike	0.913406	0.999285	0.353789	0.98665	0.69139	0.99956	0.2136	0.7236
CB.FibroblastLike	0.929261	0.999285	0.180633	0.887659	0.76101	0.99956	0.55232	0.777185
CB.Choroid_plexus	0.929946	0.999285	0.624347	0.98665	0.96506	0.99956	0.89818	0.932725
TH.Mural	0.945724	0.999285	0.682138	0.98665	0.86567	0.99956	0.35509	0.734298
HC.Neurogenesis_mitosis	0.947387	0.999285	0.968695	0.98665	0.99898	0.99956	0.92709	0.94796
HC.FibroblastLike	0.947974	0.999285	0.252187	0.98665	0.86166	0.99956	0.94796	0.94796
GP.FibroblastLike	0.955126	0.999285	0.506522	0.98665	0.81292	0.99956	0.52216	0.777185
STR.Mural	0.962271	0.999285	0.780003	0.98665	0.92672	0.99956	0.23067	0.7236
CB.Mural	0.963068	0.999285	0.97732	0.98665	0.89971	0.99956	0.55346	0.777185
CB.Granular neurons_Gabra6	0.964799	0.999285	0.625934	0.98665	0.82408	0.99956	0.524	0.777185
GP.Endothelial	0.965807	0.999285	0.935726	0.98665	0.95592	0.99956	0.46968	0.777185
TH.Ependymal	0.965825	0.999285	0.558818	0.98665	0.8606	0.99956	0.6263	0.8235
ENT.Endothelial	0.971436	0.999285	0.925074	0.98665	0.97304	0.99956	0.55995	0.777185
FC.Mural	0.972742	0.999285	0.895054	0.98665	0.84039	0.99956	0.54092	0.777185
HC.Ependymal	0.972745	0.999285	0.473105	0.98665	0.96211	0.99956	0.87587	0.927392
GP.Mural	0.97416	0.999285	0.69002	0.98665	0.83877	0.99956	0.25362	0.7236
SN.FibroblastLike	0.974979	0.999285	0.436594	0.98665	0.77959	0.99956	0.28634	0.7236
CB.Other interneurons	0.975463	0.999285	0.684017	0.98665	0.6295	0.99956	0.55615	0.777185
TH.Endothelial	0.97724	0.999285	0.929697	0.98665	0.97921	0.99956	0.52606	0.777185
PC.Mural	0.982163	0.999285	0.714299	0.98665	0.80366	0.99956	0.37804	0.75608
TH.FibroblastLike	0.983619	0.999285	0.4698	0.98665	0.63573	0.99956	0.29883	0.7236
STR.Endothelial	0.983929	0.999285	0.935641	0.98665	0.98404	0.99956	0.66561	0.826274
FC.Endothelial	0.985081	0.999285	0.964347	0.98665	0.98421	0.99956	0.60209	0.812821
SN.Endothelial	0.98651	0.999285	0.975327	0.98665	0.98234	0.99956	0.64994	0.8235
SN.Mural	0.986545	0.999285	0.866809	0.98665	0.9088	0.99956	0.76079	0.874099
CB.Endothelial	0.988168	0.999285	0.987959	0.987959	0.99153	0.99956	0.55612	0.777185
FC.Cajal-Retzius	0.988744	0.999285	0.914525	0.98665	0.95794	0.99956	0.62677	0.8235
PC.Endothelial	0.989211	0.999285	0.965546	0.98665	0.98662	0.99956	0.80201	0.902261
STR.Ependymal	0.992007	0.999285	0.796893	0.98665	0.97406	0.99956	0.44991	0.777185
HC.Mural	0.992223	0.999285	0.565894	0.98665	0.92806	0.99956	0.64203	0.8235
HC.Endothelial	0.992386	0.999285	0.922893	0.98665	0.97457	0.99956	0.65273	0.8235
FC.FibroblastLike	0.992824	0.999285	0.376627	0.98665	0.73828	0.99956	0.42283	0.777185
HC.Cajal-Retzius	0.999285	0.999285	0.844316	0.98665	0.99956	0.99956	0.82534	0.913482

### Sheet: brain region + fine cluster
cell type	seismic (p-value)	seismic (FDR)	scDRS (p-value)	scDRS (FDR)	FUMA (p-value)	FUMA (FDR)	S-MAGMA (p-value)	S-MAGMA (FDR)
SN.Neurons_SNc	2.60697e-07	6.02209e-05	0.00322417	0.093098	0.0025602	0.340194	0.14471	0.749929
SN.Neurons_SNc/VTA	2.89028e-06	0.000333827	0.000519387	0.0868954	0.0029454	0.340194	0.026855	0.443107
SN.Neurons_Neurofilament state	1.72523e-05	0.00132843	0.000993169	0.0868954	0.040395	0.566539	0.086089	0.640253
GP.Neurons_Globus Pallidus Externus (GP)	0.000400445	0.0231257	0.00778273	0.149818	0.032684	0.566539	0.27505	0.858298
SN.Neurons_VTA (dorsal VTA)	0.000646632	0.0298744	0.00978504	0.161453	0.12262	0.70813	0.63632	0.875801
PC.Neurons_Layer 5a.cluster.3	0.00085336	0.0309131	0.236144	0.824081	0.014097	0.444521	0.0018322	0.195118
PC.Neurons_Layer 5a.cluster.2	0.00093676	0.0309131	0.0443905	0.378792	0.016503	0.444521	0.0066871	0.294883
PC.Neurons_Retrosplenial cortex (RSG)/Subiculum/Parasubiculum	0.00130529	0.0376903	0.294381	0.852422	0.04793	0.566539	0.0076593	0.294883
SN.Neurons_IEG state, GABAergic	0.00173077	0.0433106	0.018048	0.218869	0.26438	0.803576	0.10589	0.661097
SN.Neurons_GABAergic, K/Na Channel State	0.00198493	0.0433106	0.485587	0.882151	0.080896	0.630561	0.16162	0.761923
GP.Neurons_ventral GP (vGP)	0.00206241	0.0433106	0.25024	0.824081	0.1516	0.733377	0.72468	0.890431
PC.Neurons_Layer 5a, entorhinal cortex , Cbln1+ EC included	0.0029735	0.0559427	0.182524	0.824081	0.043955	0.566539	0.017939	0.376719
FC.Neurons_Deep layer pyramidal cells--layer 5	0.00314829	0.0559427	0.26384	0.846487	0.017319	0.444521	0.002534	0.195118
SN.Neurons_VTA (ventral VTA)	0.00448343	0.0722464	0.0198972	0.218869	0.0044945	0.346077	0.22021	0.858298
FC.Neurons_Superficial/Deep layer pyramidal cells	0.00469133	0.0722464	0.338757	0.855013	0.0098184	0.444521	0.048609	0.526984
HC.Neurons_Medial entorhinal cortex 3	0.00521107	0.0752348	0.136441	0.78795	0.094347	0.660429	0.15818	0.761241
SN.Neurons_red nucleus, magnocellular/parvicellular (RMC/RPC).Glutamatergic	0.00726922	0.095829	0.248392	0.824081	0.064338	0.595971	0.32179	0.858298
TH.Neurons_Neuron.Slc17a6.Rora.Cbln2	0.00929905	0.095829	0.00289332	0.093098	0.10686	0.667153	0.25006	0.858298
GP.Oligodendrocytes	0.00989679	0.095829	0.00678986	0.142587	0.36613	0.894018	0.32552	0.858298
TH.Neurons_Lateral Geniculate Nucleus (LGN)	0.00995677	0.095829	0.0190673	0.218869	0.21499	0.76321	0.13225	0.738375
HC.Oligodendrocytes	0.0101708	0.095829	0.00225225	0.0868954	0.37154	0.894018	0.39291	0.858298
PC.Neurons_Layer 2/3-2	0.0108193	0.095829	0.563448	0.955484	0.061921	0.595971	0.17728	0.802974
PC.Neurons_Layer 5a	0.0109215	0.095829	0.404577	0.879691	0.10576	0.667153	0.069389	0.640253
PC.Oligodendrocytes	0.0109864	0.095829	0.00215265	0.0868954	0.33693	0.891293	0.32788	0.858298
GP.Neurons_Substantia Innominata (SI).GABAergic	0.011278	0.095829	0.175623	0.824081	0.38621	0.910352	0.64474	0.875801
HC.Neurons_Subiculum.cluster.5	0.0114417	0.095829	0.126301	0.748088	0.034929	0.566539	0.097178	0.661097
FC.Oligodendrocytes	0.0117762	0.095829	0.00196131	0.0868954	0.34764	0.894018	0.44795	0.869167
PC.Neurons_Layer 5b	0.0120661	0.095829	0.206432	0.824081	0.090234	0.651377	0.0013092	0.195118
PC.Neurons_Subiculum.cluster.2	0.0121962	0.095829	0.196365	0.824081	0.041808	0.566539	0.010331	0.298308
PC.Neurons_Layer 5a, Entorhinal cortex, Tshz1+ EC included	0.0124453	0.095829	0.210762	0.824081	0.030895	0.566539	0.010227	0.298308
TH.Neurons_Periacqueductal gray (PAG) (or adjacent APTD)	0.0138785	0.10091	0.0474226	0.378792	0.6849	0.99986	0.46967	0.869167
PC.Neurons_Layer 6	0.0139789	0.10091	0.483378	0.882151	0.14272	0.719113	0.050115	0.526984
CB.Oligodendrocytes	0.0145845	0.102092	0.00530236	0.122484	0.30568	0.871754	0.13425	0.738375
STR.Oligodendrocytes	0.0177081	0.120311	0.0036907	0.0947281	0.54992	0.977166	0.41066	0.858298
GP.Neurons_Nucleus of the lateral olfactory tract (LOT)	0.0186909	0.12336	0.0689931	0.482952	0.044898	0.566539	0.42612	0.862301
ENT.Oligodendrocytes	0.0203472	0.130561	0.00954607	0.161453	0.47527	0.962712	0.34714	0.858298
TH.Oligodendrocytes	0.0245546	0.152852	0.0108721	0.16743	0.42432	0.952098	0.43517	0.862301
SN.Neurons_generic SN/VTA glutamatergic neuron	0.0256671	0.152852	0.191893	0.824081	0.36381	0.894018	0.21102	0.858298
SN.Oligodendrocytes	0.0259132	0.152852	0.0232628	0.244259	0.44851	0.957589	0.36239	0.858298
FC.Neurons_MGE-derived cortical interneurons.Nr4a2	0.0264679	0.152852	0.0181936	0.218869	0.21806	0.76321	0.35672	0.858298
PC.Neurons_Neurofilament (possible Layer4)	0.028013	0.15783	0.653891	0.963942	0.067251	0.597499	0.057662	0.579127
SN.Neurons_Thalamus, glutamatergic	0.0309055	0.166731	0.0254973	0.256082	0.33954	0.891293	0.024429	0.443107
SN.Neurons_red nucleus, magnocellular/parvicellular (RMC/RPC).GABAergic	0.0319096	0.166731	0.218216	0.824081	0.081891	0.630561	0.16773	0.774913
PC.Neurons_Layer 2/3-1	0.0324017	0.166731	0.554443	0.955484	0.052033	0.572363	0.14609	0.749929
GP.Neurons_Globus Pallidus Externus (GP), "Prototypical"	0.0330108	0.166731	0.212706	0.824081	0.19834	0.747597	0.28725	0.858298
GP.Neurons_Globus Pallidus Externus (GP), Lhx6-enriched	0.0345974	0.166731	0.0648968	0.468474	0.2502	0.792823	0.57311	0.869167
TH.Neurons_Parafasicular nucleus (PF)	0.0346096	0.166731	0.0173012	0.218869	0.31461	0.877717	0.54263	0.869167
TH.Neurons_Lateral dorsal thalamic nuclei (LD)	0.0346454	0.166731	0.0121711	0.175721	0.24031	0.792823	0.3872	0.858298
SN.Neurons_generic SN/VTA GABAergic neuron	0.0364241	0.171714	0.186391	0.824081	0.18473	0.746369	0.050189	0.526984
TH.Neurons_Non-anterior nuclei	0.0390213	0.180278	0.00225702	0.0868954	0.088527	0.651377	0.080687	0.640253
PC.Neurons_Retrosplenial cortex (RSG)/Entorhinal cortex, Layer 2/3 EC included	0.0403546	0.182783	0.800935	0.984758	0.11182	0.679748	0.038226	0.526984
HC.Neurons_Interneuron, Basket 1	0.0435292	0.193212	0.28818	0.852422	0.1874	0.746369	0.10511	0.661097
TH.Neurons_Cadm2 state	0.0443301	0.193212	0.114347	0.69511	0.049051	0.566539	0.036831	0.526984
ENT.Neurons_Entopeduncular Nucleus (Ent)	0.0496566	0.21242	0.648028	0.963942	0.47158	0.962712	0.31909	0.858298
HC.Neurons_CA1 Principal cells	0.0506391	0.212684	0.397668	0.879691	0.19793	0.747597	0.65278	0.875801
TH.Neurons_Reuniens thalamic nucleus?	0.0528684	0.218082	0.0266106	0.256127	0.1432	0.719113	0.10095	0.661097
PC.Neurons_Retrosplenial areas, layer 5, Npnt+	0.0538511	0.218239	0.691753	0.968455	0.25741	0.792823	0.33135	0.858298
GP.Neurons_Substantia Innominata (SI).Glutamatergic	0.0567761	0.222998	0.166617	0.824081	0.13675	0.719113	0.66124	0.875801
PC.Neurons_Agranular Retrosplenial cortex (RSG) (Smoc1+)	0.0569562	0.222998	0.567701	0.955484	0.16999	0.746369	0.069934	0.640253
PC.Neurons_Subiculum/Parasubiculum	0.0605896	0.230632	0.754429	0.984758	0.14243	0.719113	0.40363	0.858298
TH.Neurons_Anterior thalamus	0.0609029	0.230632	0.0731998	0.483118	0.13276	0.719113	0.2169	0.858298
HC.Neurons_Interneuron, candidate CGE-derived	0.065435	0.243798	0.738389	0.984758	0.59315	0.994773	0.53964	0.869167
PC.Neurons_MGE_Pvalb interneurons	0.0728017	0.26694	0.453174	0.879691	0.19427	0.747597	0.34577	0.858298
PC.Neurons_Cortical Subplate pyramidal cells	0.0746598	0.269354	0.70914	0.980907	0.10269	0.667153	0.081147	0.640253
TH.Neurons_Habenula (inferomedial and lateral)	0.0757922	0.269354	0.238578	0.824081	0.52164	0.972037	0.75804	0.90226
FC.Neurons_MGE-derived cortical interneurons.Pvalb	0.0840582	0.294204	0.300664	0.852422	0.098026	0.666	0.67357	0.875801
HC.Neurons_Interneuron, OLM	0.0857336	0.295589	0.306281	0.852422	0.18566	0.746369	0.89958	0.962051
PC.Neurons_Retrosplenial areas, subiculum, presubiculum, Cabp7+	0.0904537	0.304335	0.857205	0.984758	0.31537	0.877717	0.1217	0.727361
PC.Neurons_Layer6a	0.0909054	0.304335	0.888401	0.984758	0.25135	0.792823	0.15707	0.761241
ENT.Neurons_Entopeduncular Nucleus (Ent) or Zona Incerta, ventral part (ZIV). State signal?	0.0948984	0.313165	0.824771	0.984758	0.20389	0.747597	0.049472	0.526984
SN.Neurons_peripeduncular nucleus & posterior intralaminar thalamic nucleus (PP & PIL)	0.101714	0.330929	0.422912	0.879691	0.45626	0.957589	0.36519	0.858298
ENT.Neurons_Zona Incerta, ventral part (ZIV) and/or Lateral hypothalamus (LH)	0.117583	0.376999	0.56871	0.955484	0.45211	0.957589	0.48002	0.869167
HC.Neurons_Dentate hilum?	0.120505	0.376999	0.0475539	0.378792	0.014053	0.444521	0.62487	0.875801
HC.Neurons_Medial entorhinal cortex 1	0.121429	0.376999	0.285805	0.852422	0.33693	0.891293	0.75115	0.901869
GP.Neurons_Striatum, dSPNs, neurofilament state+	0.122402	0.376999	0.334457	0.855013	0.41445	0.952098	0.58545	0.869167
ENT.Astrocytes	0.130282	0.395989	0.17623	0.824081	0.50333	0.972037	0.39428	0.858298
HC.Neurons_Medial entorhinal cortex 2	0.135883	0.399735	0.550357	0.955484	0.15811	0.745376	0.25653	0.858298
FC.Neurons_Cplx3+/Synpr+ interneurons.Synpr	0.136767	0.399735	0.905695	0.984758	0.29956	0.86498	0.28504	0.858298
SN.Astrocytes	0.137412	0.399735	0.331004	0.855013	0.49561	0.972037	0.81723	0.921869
TH.Neurons_Anterodorsal thalamic nucleus	0.139979	0.399735	0.579081	0.955484	0.058957	0.595971	0.62619	0.875801
GP.Neurons_Striatum, iSPNs	0.140167	0.399735	0.660477	0.963942	0.46911	0.962712	0.5759	0.869167
SN.Neurons_SN/VTA (SNr).GABAergic	0.144542	0.39991	0.289628	0.852422	0.18192	0.746369	0.48362	0.869167
GP.Neurons_central amygdaloid nucleus, medial division, anterodorsal part (CeMAD)	0.144957	0.39991	0.847749	0.984758	0.60358	0.997095	0.088138	0.640253
FC.Neurons_Cplx3+/Synpr+ interneurons.Cplx3	0.145422	0.39991	0.450681	0.879691	0.17004	0.746369	0.017693	0.376719
GP.Neurons_Thalamic reticular nucleus (TRN)	0.148663	0.403263	0.329012	0.855013	0.31926	0.877965	0.39334	0.858298
FC.Neurons_Deep layer pyramidal cells	0.151404	0.403263	0.885416	0.984758	0.13783	0.719113	0.015021	0.376719
GP.Neurons_Striatum, Th+ SPN	0.151878	0.403263	0.345945	0.855013	0.676	0.99986	0.85859	0.939973
HC.Neurons_Anterior Subiculum, proximal to CA1	0.155835	0.409066	0.546542	0.955484	0.2429	0.792823	0.7132	0.889585
SN.Neurons_medial geniculate nucleus, ventral part (MGV)? Or State?	0.159875	0.414957	0.253289	0.824081	0.91308	0.99986	0.58622	0.869167
GP.Neurons_Striatum, patch dSPNs	0.166151	0.425949	0.735193	0.984758	0.511	0.972037	0.37896	0.858298
HC.Neurons_Neuron.Slc17a6.Nnat	0.167798	0.425949	0.387349	0.879691	0.36793	0.894018	0.10256	0.661097
GP.Neurons_Striatum, Cadm state SPNs	0.176035	0.437576	0.359032	0.855013	0.3246	0.882148	0.34601	0.858298
PC.Neurons_Neuron.Slc17a7.Syt6-Tox	0.176167	0.437576	0.796137	0.984758	0.29631	0.86498	0.083508	0.640253
GP.Neurons_Striatum, dSPNs, Pde1c +	0.192644	0.473413	0.618014	0.955916	0.58272	0.989767	0.20849	0.858298
ENT.Neurons_Zona Incerta, ventral part (ZIV)	0.195834	0.476186	0.170657	0.824081	0.48344	0.962712	0.57078	0.869167
SN.Neurons_SN/VTA (SNr).Glutamatergic	0.215648	0.516723	0.482514	0.882151	0.349	0.894018	0.088693	0.640253
PC.Neurons_Subiculum and Entorhinal Cortex EC included	0.216979	0.516723	0.806851	0.984758	0.26836	0.80508	0.12396	0.727361
PC.Neurons_IEG+	0.227112	0.535336	0.851948	0.984758	0.24331	0.792823	0.15065	0.756525
HC.Neurons_Postsubiculum	0.229734	0.536046	0.251623	0.824081	0.1685	0.746369	0.31399	0.858298
HC.Neurons_Neuron.Slc17a6.Nts	0.235714	0.544499	0.691355	0.968455	0.63749	0.99986	0.55362	0.869167
PC.Neurons_Claustrum?	0.23895	0.546509	0.35718	0.855013	0.080154	0.630561	0.21466	0.858298
SN.Neurons_Supramammillary Nucleus (SuM).Glutamatergic	0.249367	0.564743	0.20483	0.824081	0.46014	0.957589	0.65487	0.875801
TH.Astrocytes	0.268268	0.60165	0.425439	0.879691	0.4251	0.952098	0.31484	0.858298
PC.Neurons_Layer 6a	0.271657	0.602906	0.821592	0.984758	0.23755	0.792823	0.02546	0.443107
HC.Neurons_Interneuron, Neurogliaform	0.275257	0.602906	0.340403	0.855013	0.18301	0.746369	0.19941	0.858298
HC.Neurons_Interneuron, CA1 lacunosum moleculare1?	0.276658	0.602906	0.61184	0.955916	0.42838	0.952098	0.54281	0.869167
PC.Neurons_Presubiculum, Col5a2+	0.279832	0.604124	0.841006	0.984758	0.69023	0.99986	0.40536	0.858298
STR.Neurons_cholinergic interneuron	0.283008	0.60443	0.74726	0.984758	0.20265	0.747597	0.3166	0.858298
ENT.Polydendrocytes	0.285207	0.60443	0.214134	0.824081	0.77886	0.99986	0.24562	0.858298
GP.Neurons_Globus Pallidus Externus (GP), "Arkypallidal"	0.290382	0.607007	0.274281	0.852422	0.3686	0.894018	0.23867	0.858298
HC.Neurons_Interneuron, OLM (possible Dentate enriched)	0.291679	0.607007	0.607914	0.955916	0.39737	0.927197	0.87886	0.953195
STR.Microglia_Macrophage	0.299433	0.615748	0.0313468	0.289645	0.56912	0.988472	0.5649	0.869167
ENT.Neurons_Thalamic reticular nucleus, TRN+	0.30121	0.615748	0.303018	0.852422	0.17349	0.746369	0.044582	0.526984
SN.Polydendrocytes	0.306234	0.620526	0.423004	0.879691	0.78496	0.99986	0.3041	0.858298
STR.Neurons_Cortical subplate	0.311055	0.624815	0.673809	0.966769	0.43526	0.952627	0.34707	0.858298
PC.Neurons_MGE_Sst interneurons	0.322047	0.637421	0.777303	0.984758	0.56908	0.988472	0.62218	0.875801
PC.Neurons_Cortical subplate interneuron, Cplx3	0.32285	0.637421	0.435342	0.879691	0.25548	0.792823	0.38072	0.858298
TH.Neurons_Subthalamic nucleus (STN)	0.333214	0.652308	0.111497	0.69511	0.5427	0.976969	0.279	0.858298
ENT.Neurons_Subthalamic Nucleus (STN), maybe ENT as well	0.33734	0.654446	0.277848	0.852422	0.29282	0.86498	0.89595	0.962051
HC.Neurons_Deep layer subiculum	0.339972	0.654446	0.765684	0.984758	0.57765	0.989767	0.94387	0.979089
PC.Neurons_CGE_Synpr interneurons	0.344542	0.657763	0.886806	0.984758	0.52219	0.972037	0.34466	0.858298
HC.Neurons_Interneuron, OLM (possible CA1 enriched)	0.348145	0.659192	0.607692	0.955916	0.54558	0.976969	0.85618	0.939973
PC.Neurons_Cadm2+, not selective	0.355667	0.667694	0.443654	0.879691	0.15239	0.733377	0.63672	0.875801
GP.Neurons_Globus Pallidus/Nucleus Basalis (GP/NB), cholinergic	0.360267	0.667694	0.303589	0.852422	0.073829	0.630561	0.8889	0.959514
GP.Astrocytes	0.361306	0.667694	0.579024	0.955484	0.51287	0.972037	0.6651	0.875801
PC.Neurons_Possible entorhinal cortex EC included	0.36727	0.673329	0.998673	0.998673	0.52516	0.972037	0.084979	0.640253
HC.Neurons_CA2 Principal cells	0.37695	0.685633	0.239949	0.824081	0.039871	0.566539	0.55145	0.869167
HC.Neurons_Neuron.Slc17a7.Cbln4	0.390624	0.704955	0.619815	0.955916	0.36909	0.894018	0.43538	0.862301
TH.Polydendrocytes	0.403491	0.72253	0.156019	0.824081	0.85127	0.99986	0.28417	0.858298
FC.Neurons_Claustrum	0.413085	0.73402	0.538059	0.948792	0.041206	0.566539	0.45519	0.869167
FC.Microglia_Macrophage	0.447721	0.785418	0.0505607	0.389317	0.72394	0.99986	0.8221	0.921869
HC.Microglia_Macrophage	0.44881	0.785418	0.0724787	0.483118	0.70853	0.99986	0.80175	0.916387
PC.Neurons_Layer 5, medial posterior cortex (Retrosplenial cortex (RSG), subiculum)	0.456359	0.79022	0.661216	0.963942	0.78264	0.99986	0.70389	0.889585
SN.Neurons_parabrachial pigmented nucleus (PBP)	0.460494	0.79022	0.0389261	0.345843	0.87232	0.99986	0.54906	0.869167
HC.Neurons_CA3 Principal cells	0.468333	0.79022	0.164462	0.824081	0.01511	0.444521	0.35537	0.858298
TH.Neurons_Periventricular Fiber System (Pv)	0.469931	0.79022	0.362937	0.855495	0.95388	0.99986	0.87892	0.953195
HC.Neurons_Interneuron, lacunosum oriens1?	0.471491	0.79022	0.424192	0.879691	0.11989	0.70813	0.0041377	0.238952
SN.Neurons_Supramammillary Nucleus (SuM).GABAergic	0.472079	0.79022	0.191709	0.824081	0.37925	0.903162	0.94847	0.979089
HC.Neurons_Entorhinal cortex	0.501528	0.832357	0.831468	0.984758	0.7105	0.99986	0.62972	0.875801
TH.Neurons_Anterior pretectal nucleus (APT)	0.504459	0.832357	0.576205	0.955484	0.44126	0.952627	0.37711	0.858298
TH.Neurons_Neuron.Gad1Gad2.Col25a1	0.51319	0.840758	0.86048	0.984758	0.55745	0.982984	0.55628	0.869167
HC.Astrocytes	0.525409	0.854715	0.732836	0.984758	0.75889	0.99986	0.38707	0.858298
TH.Neurons_Habenular cholinergic cells	0.529322	0.854872	0.325927	0.855013	0.65563	0.99986	0.83679	0.92932
FC.Neurons_Deep layer pyramidal cells-Layer 5b	0.539085	0.854872	0.930214	0.984758	0.61604	0.99986	0.26758	0.858298
HC.Neurons_Neuron.Slc17a6.Nefm	0.539964	0.854872	0.895769	0.984758	0.25316	0.792823	0.41427	0.858298
FC.Neurons_MGE-derived cortical interneurons.Sst	0.54062	0.854872	0.448749	0.879691	0.57901	0.989767	0.41986	0.858298
STR.Neurons_Th+ interneuron	0.551087	0.854872	0.0632851	0.468474	0.97495	0.99986	0.44898	0.869167
TH.Neurons_Reticular formation	0.554914	0.854872	0.461695	0.881418	0.42865	0.952098	0.23478	0.858298
GP.Polydendrocytes	0.55495	0.854872	0.419019	0.879691	0.80711	0.99986	0.12595	0.727361
TH.Neurons_Zona incerta (ZI)	0.555112	0.854872	0.355148	0.855013	0.71164	0.99986	0.76587	0.90226
TH.Neurons_Lateral habenula	0.577255	0.883086	0.739293	0.984758	0.74223	0.99986	0.35064	0.858298
PC.Microglia_Macrophage	0.596736	0.898831	0.102627	0.658524	0.65471	0.99986	0.75305	0.901869
PC.Astrocytes	0.598269	0.898831	0.686527	0.968455	0.73892	0.99986	0.58136	0.869167
HC.Neurons_Interneuron, GABA/Glutamate co-releasing?	0.599221	0.898831	0.450029	0.879691	0.48184	0.962712	0.78185	0.907137
CB.Neurons_Pvalb-1	0.604045	0.900222	0.633651	0.963942	0.50588	0.972037	0.46814	0.869167
GP.Neurons_Striatum, interneuron	0.626829	0.927408	0.313556	0.855013	0.77343	0.99986	0.72014	0.889585
PC.Neurons_Neuron.Slc17a7.Syt6-Nnat	0.630317	0.927408	0.857469	0.984758	0.6043	0.997095	0.35062	0.858298
SN.Neurons_Hippocampus Excitatory Neuron	0.643436	0.937907	0.595989	0.955916	0.76723	0.99986	0.4181	0.858298
STR.Polydendrocytes	0.646557	0.937907	0.431398	0.879691	0.85131	0.99986	0.51244	0.869167
FC.Astrocytes	0.649632	0.937907	0.774849	0.984758	0.72877	0.99986	0.67017	0.875801
PC.Neurons_MGE_Pvalb interneurons, Nr4a2	0.656014	0.941238	0.345859	0.855013	0.44043	0.952627	0.14203	0.749929
GP.Neurons_Basomedial amygdaloid nucleus (BMA)	0.671851	0.95801	0.618472	0.955916	0.73164	0.99986	0.43675	0.862301
FC.Polydendrocytes	0.689816	0.977593	0.398382	0.879691	0.92563	0.99986	0.30367	0.858298
ENT.Neurons_Entopeduncular Nucleus (Ent), GABA/Glu co-releasing	0.723653	0.999996	0.246188	0.824081	0.80399	0.99986	0.49664	0.869167
STR.Astrocytes	0.725468	0.999996	0.85373	0.984758	0.81267	0.99986	0.50557	0.869167
SN.Neurons_SN/VTA (dorsal SNr)	0.736435	0.999996	0.198643	0.824081	0.88656	0.99986	0.53455	0.869167
HC.Neurons_Interneuron, Chandelier	0.77499	0.999996	0.319206	0.855013	0.064499	0.595971	0.40656	0.858298
STR.Neurons_eccentric SPN, iSPN-like markers	0.779094	0.999996	0.522463	0.935572	0.96991	0.99986	0.4128	0.858298
STR.Neurons_Bed nucleus of the stria terminalis (BNST)	0.784279	0.999996	0.963254	0.984758	0.99732	0.99986	0.63641	0.875801
HC.Neurons_Neuron.Slc17a6.Grp	0.785739	0.999996	0.91082	0.984758	0.53441	0.972037	0.31966	0.858298
GP.Microglia_Macrophage	0.800538	0.999996	0.176791	0.824081	0.75674	0.99986	0.98201	0.996299
HC.Neurons_Neuron.Slc17a6.Nell1	0.802421	0.999996	0.881146	0.984758	0.53072	0.972037	0.23979	0.858298
STR.Mural	0.807026	0.999996	0.822343	0.984758	0.91384	0.99986	0.74727	0.901869
PC.Polydendrocytes	0.811309	0.999996	0.665185	0.963942	0.8569	0.99986	0.56103	0.869167
GP.Neurons_Entopeduncular Nucleus (Ent), GABA/Glu co-releasing	0.811356	0.999996	0.251527	0.824081	0.59428	0.994773	0.82894	0.925049
HC.Polydendrocytes	0.817648	0.999996	0.620725	0.955916	0.79903	0.99986	0.042082	0.526984
CB.Neurons_Purkinje Neurons	0.841015	0.999996	0.838028	0.984758	0.53378	0.972037	0.63304	0.875801
CB.Neurons_Lgi2	0.844243	0.999996	0.600915	0.955916	0.21373	0.76321	0.7854	0.907137
FC.Mural	0.84948	0.999996	0.902954	0.984758	0.84421	0.99986	0.70511	0.889585
CB.Astrocytes	0.863523	0.999996	0.907651	0.984758	0.83528	0.99986	0.9364	0.979089
STR.Neurons_iSPN	0.866014	0.999996	0.945922	0.984758	0.9351	0.99986	0.63279	0.875801
CB.Neurons_Pvalb-2	0.866604	0.999996	0.896969	0.984758	0.7291	0.99986	0.70256	0.889585
TH.Microglia_Macrophage	0.868032	0.999996	0.353671	0.855013	0.78907	0.99986	0.64634	0.875801
STR.Neurons_dSPN	0.873184	0.999996	0.960599	0.984758	0.86317	0.99986	0.51636	0.869167
TH.Mural	0.874341	0.999996	0.696746	0.969569	0.85923	0.99986	0.30609	0.858298
ENT.FibroblastLike	0.879291	0.999996	0.210845	0.824081	0.88573	0.99986	0.70866	0.889585
PC.Mural	0.882869	0.999996	0.745975	0.984758	0.81734	0.99986	0.49328	0.869167
PC.FibroblastLike	0.886237	0.999996	0.376635	0.878816	0.74839	0.99986	0.49659	0.869167
GP.Mural	0.889992	0.999996	0.713578	0.98117	0.83651	0.99986	0.32394	0.858298
CB.Neurons_Granule cells	0.897263	0.999996	0.661017	0.963942	0.9626	0.99986	0.47419	0.869167
HC.Neurons_Subiculum.cluster.3	0.908143	0.999996	0.684308	0.968455	0.85099	0.99986	0.69996	0.889585
HC.Neurons_Neuron.Slc17a6.Htr1a	0.908631	0.999996	0.94473	0.984758	0.93096	0.99986	0.22725	0.858298
TH.Neurons_Medial habenula	0.912427	0.999996	0.818904	0.984758	0.98751	0.99986	0.94942	0.979089
HC.FibroblastLike	0.913838	0.999996	0.2378	0.824081	0.85856	0.99986	0.82185	0.921869
CB.Mural	0.919267	0.999996	0.984705	0.992124	0.89471	0.99986	0.79878	0.916387
PC.Neurons_RSG_Tshz2-Shisa8	0.921614	0.999996	0.952701	0.984758	0.76693	0.99986	0.75351	0.901869
TH.Neurons_interneuron, Lateral Geniculate Nucleus (LGN)	0.92742	0.999996	0.667666	0.963942	0.99421	0.99986	0.96179	0.98453
GP.FibroblastLike	0.936949	0.999996	0.468312	0.882151	0.81746	0.99986	0.55147	0.869167
HC.Mural	0.947075	0.999996	0.60449	0.955916	0.91734	0.99986	0.67486	0.875801
SN.Microglia_Macrophage	0.948663	0.999996	0.488811	0.882151	0.7586	0.99986	0.77435	0.903408
CB.FibroblastLike	0.950379	0.999996	0.207397	0.824081	0.78024	0.99986	0.90527	0.963675
STR.Neurogenesis_mitosis	0.951257	0.999996	0.977748	0.990613	0.99672	0.99986	0.9965	0.99944
SN.Mural	0.954271	0.999996	0.879237	0.984758	0.89463	0.99986	0.58017	0.869167
SN.FibroblastLike	0.957905	0.999996	0.435773	0.879691	0.78291	0.99986	0.6746	0.875801
FC.FibroblastLike	0.959636	0.999996	0.43962	0.879691	0.7786	0.99986	0.32408	0.858298
HC.Neurogenesis_mitosis	0.962815	0.999996	0.965331	0.984758	0.99856	0.99986	0.93384	0.979089
TH.FibroblastLike	0.96669	0.999996	0.461502	0.881418	0.67185	0.99986	0.30135	0.858298
CB.Neurons_Nrgn	0.968777	0.999996	0.475361	0.882151	0.94825	0.99986	0.47462	0.869167
STR.Neurons_eccentric SPN, dSPN-like markers	0.971542	0.999996	0.88836	0.984758	0.92608	0.99986	0.98336	0.996299
GP.Ependymal	0.97332	0.999996	0.443005	0.879691	0.90608	0.99986	0.76557	0.90226
STR.Neurons_Low-threshold spiking interneuron, Npy+/Sst+	0.974921	0.999996	0.718614	0.982247	0.9899	0.99986	0.96322	0.98453
STR.Neurons_Fast-spiking interneuron, Pvalb+	0.978129	0.999996	0.667216	0.963942	0.99144	0.99986	0.58697	0.869167
CB.Neurons_Sln	0.980496	0.999996	0.4288	0.879691	0.9952	0.99986	0.99113	0.99944
HC.Choroid_plexus	0.982596	0.999996	0.282153	0.852422	0.87871	0.99986	0.76946	0.90226
HC.Neurons_Dentate Principal cells	0.986407	0.999996	0.941267	0.984758	0.99733	0.99986	0.62679	0.875801
STR.Neurons_Amygdala	0.98864	0.999996	0.956409	0.984758	0.99858	0.99986	0.93688	0.979089
HC.Ependymal	0.991599	0.999996	0.481825	0.882151	0.95968	0.99986	0.85028	0.939783
GP.Endothelial	0.992712	0.999996	0.927596	0.984758	0.94284	0.99986	0.46002	0.869167
STR.Endothelial	0.993195	0.999996	0.92932	0.984758	0.97318	0.99986	0.19323	0.858298
TH.Ependymal	0.993442	0.999996	0.537279	0.948792	0.87533	0.99986	0.54207	0.869167
ENT.Endothelial	0.994691	0.999996	0.914329	0.984758	0.95958	0.99986	0.71803	0.889585
TH.Endothelial	0.994728	0.999996	0.922068	0.984758	0.96817	0.99986	0.49968	0.869167
FC.Endothelial	0.996119	0.999996	0.955698	0.984758	0.9752	0.99986	0.54696	0.869167
SN.Endothelial	0.996206	0.999996	0.967706	0.984758	0.97103	0.99986	0.59973	0.875801
CB.Endothelial	0.996325	0.999996	0.987829	0.992124	0.98379	0.99986	0.80531	0.916387
PC.Endothelial	0.997563	0.999996	0.958632	0.984758	0.97866	0.99986	0.71126	0.889585
STR.Ependymal	0.997697	0.999996	0.817967	0.984758	0.96959	0.99986	0.55538	0.869167
HC.Endothelial	0.998207	0.999996	0.913551	0.984758	0.96321	0.99986	0.65619	0.875801
CB.Choroid_plexus	0.998958	0.999996	0.637522	0.963942	0.95973	0.99986	0.7408	0.901869
FC.Neurons_Cajal-Retzius	0.999089	0.999996	0.906218	0.984758	0.98642	0.99986	0.9396	0.979089
HC.Neurons_Cajal-retzius	0.999996	0.999996	0.856	0.984758	0.99986	0.99986	0.99944	0.99944
